# Identification of genomic features that uniquely impact estrogen receptor alpha binding and its effects on gene expression in endometrial cancer

**DOI:** 10.64898/2025.12.11.693723

**Authors:** Alexandra Richey, Noel Kitchen, Craig M. Rush, Jeffery M. Vahrenkamp, Hosiana Abewe, Kyle S. Osbourne, Alex J. Bott, Brian K. Dalley, Jared Rutter, Jason Gertz

## Abstract

Estrogen receptor alpha (ER) is an established oncogenic transcription factor in breast and endometrial cancer; however, more is known about the mechanisms controlling ER behavior in breast cancer, and therapies targeting ER have been much more successful in breast cancer. To address this disparity, we characterize the genomic features that control ER in endometrial cancer and determine to what extent these factors differ from those in breast cancer. We focus on the locations of estrogen response elements (EREs), ER’s preferred DNA binding motif, throughout the human genome. To identify factors that predict ER genomic binding and effects on target gene expression, we apply machine learning to genomic data for each ERE in Ishikawa cells (ER-positive endometrial cancer) and T-47D cells (ER-positive breast cancer). Many of these factors, such as chromatin accessibility and histone modifications, are predictive of ER activity in both cell lines. However, the transcription factors that predict ER activity are cell type-specific, including FOXA1 and GATA3 in T-47D cells, and ETV4 and SOX17 in Ishikawa cells. In addition, the features that predict ER binding and effects on gene expression differ, with transcription at EREs in the absence of estrogen being predictive of ER regulatory activity. A CRISPR knockout screen in Ishikawa cells, and follow-up experiments, confirm the discovery that SOX17 controls ER activity in endometrial cancer cells. These results identify important genomic features of ER binding and regulatory activity and how these features differ between endometrial cancer and breast cancer cells.
