## Supplementary Table 2 for "Identification of genomic features that uniquely impact estrogen receptor alpha binding and its effects on gene expression in endometrial cancer"

### Sheet: Table 2 Experimental Boruta
Supplemental Table 2: Boruta results for experimental datasets
Factor	Ishikawa Binding Full Score	Ishikawa Binding Full Decision	Ishikawa Binding Average Stratified Score	Ishikawa Binding %Confirmed Stratified	T-47D Binding Full Score	T-47D Binding Full Decision	T-47D Binding Average Stratified Score	T-47D Binding %Confirmed Stratified	Ishikawa Expression Score	Ishikawa Expression Decision	T-47D Expression Score	T-47D Expression Decision
ATAC-seq	48.1861	Confirmed	49.8164	100	7.0549	Confirmed	16.0546	100	1.82473	Rejected	0.903126	Rejected
BRD4					50.0131	Confirmed	41.5618	100			4.2162	Confirmed
CTCF	18.2003	Confirmed	2.87543	42	24.3451	Confirmed	5.83184	100	0.504705	Rejected	-0.244048	Rejected
DNase-seq	22.2652	Confirmed	46.5224	100	14.9415	Confirmed	24.8985	100	6.71366	Confirmed	18.2005	Confirmed
ETV4	19.7731	Confirmed	26.1135	100					6.46046	Confirmed
FOXA1	3.92713	Confirmed	12.6399	100	32.9464	Confirmed	46.0497	100	2.78819	Tentative	3.56099	Confirmed
GATA3					57.4089	Confirmed	60.8434	100			8.31766	Confirmed
GR	2.31191	Tentative	10.8123	100					6.03299	Confirmed
H3K27ac 1hr	16.1918	Confirmed	16.5261	100					2.95102	Confirmed
H3K27ac 8hr	21.4167	Confirmed	25.9423	100	23.2531	Confirmed	13.1269	100	10.1065	Confirmed	12.3161	Confirmed
H3K27me3					10.8469	Confirmed	9.69746	100			10.7052	Confirmed
H3K4me1	15.7488	Confirmed	44.8525	100	6.00737	Confirmed	53.5993	100	4.37929	Confirmed	5.16875	Confirmed
H3K4me3	19.4467	Confirmed	23.794	100	16.8174	Confirmed	30.6943	100	11.9016	Confirmed	9.28801	Confirmed
JUN	4.65131	Confirmed	15.1905	100	30.1867	Confirmed	33.5533	100	6.98974	Confirmed	19.3396	Confirmed
LSD1	11.1248	Confirmed	18.2386	100	-0.191141	Rejected	5.53221	98	3.71107	Confirmed	0.388608	Rejected
MAX	8.46602	Confirmed	8.72915	100	4.50585	Confirmed	14.7486	100	2.5655	Tentative	6.95353	Confirmed
MYC	-4.58415	Rejected	3.99622	79	26.899	Confirmed	30.8219	100	2.21992	Rejected
Non-Target Gene Loops	6.34733	Confirmed	8.39988	100	14.4864	Confirmed	19.5833	100	3.98498	Confirmed	11.7678	Confirmed
P300											3.50789	Confirmed
PRO-seq	17.92	Confirmed	9.47477	100	18.1865	Confirmed	13.3266	100	19.5707	Confirmed	28.4528	Confirmed
RARA	-4.79589	Rejected	2.40135	22	1.45137	Rejected	6.973	100	0.53367	Rejected	3.52884	Confirmed
Rel Affinity	84.4603	Confirmed	92.151	100	68.5239	Confirmed	75.5327	100	1.18619	Rejected	1.00277	Rejected
RNAPII	25.1228	Confirmed	25.8903	100	29.9722	Confirmed	21.5301	100	15.454	Confirmed	12.5525	Confirmed
SIN3A	9.45798	Confirmed	15.6544	100	-1.69135	Rejected	3.4395	70	12.7297	Confirmed	-0.205887	Rejected
SOX17	5.63236	Confirmed	22.4146	100					1.18685	Rejected
TAF1	16.8605	Confirmed	15.5478	100	4.16563	Confirmed	11.5632	100	11.0057	Confirmed	2.28194	Tentative
Target Gene 3D Loop									80.0654	Confirmed	47.6407	Confirmed
