## Supplementary Table 3 for "Identification of genomic features that uniquely impact estrogen receptor alpha binding and its effects on gene expression in endometrial cancer"

### Sheet: Table 3 Motif Boruta
Supplemental Table 3: Boruta results for motif analysis
Cluster	Ishikawa Binding Full Score	Ishikawa Binding Full Decision	Ishikawa Binding Average Stratified Score	Ishikawa Binding %Confirmed Stratified	T-47D Binding Full Score	T-47D Binding Full Decision	T-47D Binding Average Stratified Score	T-47D Binding %Confirmed Stratified	Ishikawa Expression Score	Ishikawa Expression Decision	T-47D Expresion Score	T-47D Expression Decision	Motifs in cluster
218	13.4809	Confirmed	8.98343	100	18.3775	Confirmed	8.51122	100	-1.1397	Rejected	-0.684385	Rejected	TboxSmad
227	19.5042	Confirmed	11.2683	100	18.3029	Confirmed	7.71627	100	0.736412	Rejected	0.603905	Rejected	UnknownESCelement, Zic2, Zic3
68	18.2277	Confirmed	15.4706	100	17.5313	Confirmed	14.336	100	0.0912608	Rejected	-0.187811	Rejected	FXR, ZNF692
64	6.81112	Confirmed	2.06544	3	16.5169	Confirmed	16.2439	100	0.603223	Rejected	9.70076	Confirmed	FOXA1, FOXM1, Foxa2, Foxa3
83	16.3928	Confirmed	7.81828	100	14.1017	Confirmed	10.9385	100	8.48093	Confirmed	1.22286	Rejected	GLIS3
116	11.5692	Confirmed	6.13168	88	12.7363	Confirmed	8.27203	99	-0.585999	Rejected	0.906484	Rejected	LXRE
61	11.4747	Confirmed	6.29859	96	12.3206	Confirmed	4.68938	58	1.99242	Rejected	-0.292901	Rejected	Erra
16	13.0262	Confirmed	5.68833	90	12.1885	Confirmed	8.25583	98	0.227331	Rejected	-0.329652	Rejected	Bapx1
54	13.5838	Confirmed	14.4287	100	11.7593	Confirmed	12.701	100	2.54054	Rejected	12.3514	Confirmed	ERRg, Esrrb
8	8.92737	Confirmed	4.49494	58	11.6085	Confirmed	1.42174	0	5.58123	Tentative	1.44641	Rejected	Ascl1, Ascl2, E2A, HEB, Ptf1a
60	11.9422	Confirmed	8.46529	100	11.3666	Confirmed	7.16382	100	0.452767	Rejected	-0.0971946	Rejected	Eomes, Tbx6
146	13.0637	Confirmed	3.82914	31	10.978	Confirmed	2.24857	4	7.87442	Confirmed	1.10596	Rejected	Nur77
66	6.55193	Confirmed	1.28439	0	10.8643	Confirmed	5.67348	88	0.462783	Rejected	0.185709	Rejected	FOXK1, FOXP1, FoxL2, Foxf1, Foxo3
201	11.676	Confirmed	8.97924	100	10.5927	Confirmed	6.63496	100	0.962215	Rejected	-0.00122971	Rejected	Smad2, Smad3, Smad4
160	7.90252	Confirmed	3.66151	26	10.3926	Confirmed	3.59973	14	0.835269	Rejected	-0.0647992	Rejected	PPARE, PPARa, RXR
93	9.6755	Confirmed	8.55179	100	10.3762	Confirmed	9.15424	100	-0.277981	Rejected	0.58319	Rejected	HNF4a, TR4
186	11.3056	Confirmed	8.25934	100	10.2399	Confirmed	7.09231	88	0.506093	Rejected	0.35089	Rejected	RORa, RORgt, RORg
3	5.38349	Confirmed	7.9023	98	10.2061	Confirmed	7.8376	98	8.61022	Tentative	0.962722	Rejected	AP2alpha, AP2gamma
6	9.57501	Confirmed	6.30825	95	9.88239	Confirmed	2.50846	1	1.30234	Rejected	1.05974	Rejected	Ap4, Myf5, MyoD, MyoG, Tcf12, Tcf21
220	8.79043	Confirmed	5.5836	95	9.66207	Confirmed	4.9904	75	0.222439	Rejected	-0.661688	Rejected	Tbx5
103	8.83878	Confirmed	8.73635	100	9.56321	Confirmed	9.05625	100	0.319091	Rejected	0.682762	Rejected	Hoxd12
180	9.25584	Confirmed	6.77041	97	9.4036	Confirmed	5.52401	80	0.504543	Rejected	0.354346	Rejected	Pitx1
215	9.97418	Confirmed	3.97327	37	9.39353	Confirmed	5.3946	83	-0.670389	Rejected	-0.028941	Rejected	THRa
32	8.47397	Confirmed	2.89772	9	9.32208	Confirmed	2.59916	2	-0.700571	Rejected	6.96251	Tentative	CRX, GSC, Otx2
99	5.64593	Confirmed	3.62904	26	9.30117	Confirmed	3.37569	14	-0.0269307	Rejected	0.388394	Rejected	Hoxa9, Hoxd10
24	4.02106	Confirmed	2.36383	3	9.23692	Confirmed	3.33387	16	0.874492	Rejected	1.57627	Rejected	CDX4, Cdx2
260	10.3206	Confirmed	5.09107	82	9.02097	Confirmed	6.64378	97	1.64312	Rejected	-0.0780219	Rejected	Zac1
95	4.55469	Confirmed	4.25171	48	9.02004	Confirmed	3.31419	13	1.21023	Rejected	8.86358	Confirmed	HOXB13, Hoxa11, Hoxa13, Hoxd11, Hoxd13
193	6.7299	Confirmed	4.37925	52	8.96736	Confirmed	2.81284	6	0.664141	Rejected	0.39357	Rejected	SCL
49	5.05195	Confirmed	1.39333	0	8.79141	Confirmed	4.18025	42	0.360044	Rejected	-0.261206	Rejected	EHF, ELF3, ELF5, Elf4
67	3.50767	Tentative	0.742096	0	8.65045	Confirmed	6.48056	94	-0.442729	Rejected	-0.0843408	Rejected	FOXK2
36	6.69124	Confirmed	1.46707	0	8.56848	Confirmed	3.26586	21	7.42464	Tentative	2.02205	Rejected	DLX1, DLX2, DLX5, Dlx3, En1, LXH9, Lhx1, Lhx2, Lhx3, Nkx6.1
53	6.80355	Confirmed	3.57687	34	8.51091	Confirmed	2.92073	10	1.65011	Rejected	0.680351	Rejected	ERG, ETS1, ETV1, ETV4, Etv2, Fli1, GABPA
127	9.80858	Confirmed	7.6086	100	8.33076	Confirmed	4.56377	60	1.94677	Rejected	-0.0468367	Rejected	Meis1, Tgif1, Tgif2
182	7.3342	Confirmed	8.62612	98	8.15721	Confirmed	4.05248	35	0.139499	Rejected	0.467177	Rejected	RARg, RARRXR
46	8.33317	Confirmed	3.74058	27	8.15556	Confirmed	2.1766	6	7.34746	Tentative	0.616431	Rejected	EBF2
9	7.82586	Confirmed	2.4361	4	7.85341	Confirmed	2.05823	0	-0.262333	Rejected	-0.270188	Rejected	Atf1, Atf2, Atf7, CREB5, cJunCRE
52	8.01971	Confirmed	18.2845	100	7.68178	Confirmed	18.517	100	0.0109609	Rejected	-0.219256	Rejected	ERE_IR3
125	8.69451	Confirmed	18.15	100	7.51506	Confirmed	15.772	100	-0.0687144	Rejected	-1.14628	Rejected	Mef2a, Mef2b, Mef2c
142	7.4418	Confirmed	2.37527	0	7.46947	Confirmed	1.71991	0	-0.472078	Rejected	0.0257963	Rejected	Nkx2.1, Nkx2.2, Nkx2.5
225	4.92459	Confirmed	1.31274	0	7.43898	Confirmed	0.297842	0	0.313473	Rejected	-0.0719582	Rejected	USF1
50	10.5106	Confirmed	6.69232	94	7.3433	Confirmed	0.725296	0	1.06947	Rejected	0.310653	Rejected	EKLF, KLF1, KLF3, KLF5, KLF6, Klf4
131	0.484947	Rejected	1.04294	0	7.29832	Confirmed	5.11569	69	-0.859915	Rejected	0.425484	Rejected	NF1FOXA1
57	6.43221	Confirmed	1.32606	0	7.27634	Confirmed	1.31326	0	-0.0107529	Rejected	-0.321465	Rejected	EWSERGfusion, EWSFLI1fusion
145	4.8482	Confirmed	4.60329	62	7.19562	Confirmed	6.62165	91	0.652442	Rejected	9.30557	Confirmed	Nr5a2, SF1
143	7.89268	Confirmed	4.16075	46	7.0885	Confirmed	3.53424	22	0.525722	Rejected	-0.354019	Rejected	Nkx3.1
109	6.47427	Confirmed	1.3459	0	7.06899	Confirmed	3.03157	21	1.56116	Rejected	1.08574	Rejected	Isl1
84	2.69845	Tentative	8.17312	98	6.88605	Confirmed	13.2406	100	-0.905395	Rejected	0.140049	Rejected	GRHL2
30	12.1975	Confirmed	14.7341	100	6.61402	Confirmed	4.80174	66	0.457095	Rejected	0.301257	Rejected	COUPTFII, EAR2, RARa
11	4.79795	Confirmed	2.34123	0	6.35916	Confirmed	1.7298	2	-0.11181	Rejected	-0.107171	Rejected	Atoh1, BHLHA15, NeuroD1, NeuroG2, Olig2, TCF4, Twist2
213	5.35998	Confirmed	8.20819	97	6.35793	Confirmed	13.7339	100	4.09266	Rejected	-0.0757513	Rejected	TEAD1, TEAD2, TEAD3, TEAD4, TEAD
270	7.03675	Confirmed	5.9078	85	6.32663	Confirmed	3.64737	34	-0.360796	Rejected	0.0683567	Rejected	Tlx?
51	4.59832	Confirmed	4.16007	44	6.17091	Confirmed	2.7943	13	-0.233906	Rejected	-0.371767	Rejected	ELF1, ETS, Elk1, Elk4
19	5.78252	Confirmed	3.25005	16	5.94657	Confirmed	1.97157	0	-0.491451	Rejected	-0.300599	Rejected	Bcl11a
216	0.943237	Rejected	23.5966	100	5.94459	Confirmed	18.2601	100	-0.299686	Rejected	5.24402	Tentative	THRb
226	4.09799	Confirmed	0.553119	0	5.94349	Confirmed	2.35415	4	-0.645168	Rejected	-0.0454404	Rejected	Unknown
41	3.06669	Tentative	3.57889	24	5.93339	Confirmed	0.893365	0	9.3732	Confirmed	0.280412	Rejected	E2A_nPu1, Slug, Snail1, ZEB1, ZEB2
45	5.26836	Confirmed	5.88433	87	5.88648	Confirmed	1.99401	2	8.55552	Confirmed	1.78072	Rejected	EBF1
112	6.9435	Confirmed	7.77471	100	5.77422	Confirmed	1.51044	0	1.57498	Rejected	7.77401	Confirmed	KLF14
141	3.60086	Confirmed	2.03332	0	5.77337	Confirmed	1.886	0	10.8076	Confirmed	1.62744	Rejected	Nanog
219	5.99532	Confirmed	0.992776	0	5.72179	Confirmed	1.02429	0	-0.186682	Rejected	1.09469	Rejected	Tbr1
129	7.98442	Confirmed	13.1867	100	5.68286	Confirmed	8.12478	97	-0.0661202	Rejected	-0.371237	Rejected	NF1
207	5.8503	Confirmed	10.1137	100	5.63362	Confirmed	2.19841	12	0.779748	Rejected	0.862551	Rejected	Sp5
168	2.3713	Tentative	1.20489	0	5.59212	Confirmed	2.77691	17	-0.32953	Rejected	0.379617	Rejected	PU.1
115	6.48254	Confirmed	5.00808	72	5.5067	Confirmed	14.4245	100	0.115313	Rejected	9.98646	Confirmed	LRF
29	5.34031	Confirmed	2.98425	17	5.44249	Confirmed	1.16667	0	1.04735	Rejected	-0.041025	Rejected	CLOCK, bHLHE40
206	8.64935	Confirmed	6.59513	96	5.36916	Confirmed	1.08926	0	2.70354	Rejected	9.78592	Confirmed	Sp2
86	7.31348	Confirmed	6.08817	90	5.34696	Confirmed	5.60525	75	0.343175	Rejected	0.420959	Rejected	HIC1
269	5.96172	Confirmed	1.14304	4	5.30827	Confirmed	0.542824	1	0.118631	Rejected	-0.291987	Rejected	p63
5	4.61336	Confirmed	3.60879	30	5.15804	Confirmed	4.14	45	0.241271	Rejected	0.015809	Rejected	ARhalfsite
77	1.56832	Rejected	-0.124774	0	5.15793	Confirmed	7.33524	90	-1.27215	Rejected	0.57279	Rejected	GATA_IR4
189	5.37098	Confirmed	7.36094	95	5.15505	Confirmed	8.26034	97	1.06831	Rejected	-0.380547	Rejected	Reverb
1	5.53072	Confirmed	3.96794	40	5.04054	Confirmed	1.89159	0	-0.353401	Rejected	0.143847	Rejected	AMYB, BMYB, MYB
74	0.433218	Rejected	-0.497157	0	5.01906	Confirmed	4.99893	61	-0.425013	Rejected	-1.25584	Rejected	GATA3_DR4
176	1.87926	Rejected	1.39368	1	4.97265	Confirmed	2.75475	11	-0.223785	Rejected	-0.75131	Rejected	Phox2a, Prop1
117	4.60372	Confirmed	2.50637	10	4.94642	Confirmed	1.46698	0	0.835618	Rejected	-0.844359	Rejected	MITF
178	5.23236	Confirmed	6.2057	91	4.93431	Confirmed	1.28628	0	-0.842677	Rejected	1.47626	Rejected	Pit1
72	2.73846	Tentative	0.702167	0	4.88423	Confirmed	11.2518	100	0.607239	Rejected	8.20027	Tentative	FoxEbox
236	3.16954	Tentative	2.84971	15	4.8244	Confirmed	1.55562	0	1.47611	Rejected	5.07854	Tentative	ZFX, ZNF711
120	2.50012	Tentative	2.54094	11	4.7634	Confirmed	2.08449	6	0.0428217	Rejected	-0.282153	Rejected	MafB
12	4.73585	Confirmed	0.872353	0	4.61983	Confirmed	0.42674	0	2.00529	Rejected	0.391965	Rejected	BMAL1, MNT, NPAS2, NPAS
63	4.60744	Confirmed	0.409569	0	4.61715	Confirmed	0.594991	0	0.159538	Rejected	-0.609596	Rejected	Ebox
217	4.13877	Confirmed	1.02824	0	4.4699	Confirmed	1.3696	0	0.559735	Rejected	0.308842	Rejected	Tbet, Tbx21
126	5.95076	Confirmed	0.38159	0	4.45011	Confirmed	-0.17965	0	0.48332	Rejected	-0.577722	Rejected	Mef2d
122	5.81044	Confirmed	4.65248	59	4.41961	Confirmed	2.41792	10	0.251338	Rejected	0.245208	Rejected	MafK
73	0.655797	Rejected	1.57068	0	4.34627	Confirmed	2.57322	5	0.361878	Rejected	8.26042	Confirmed	GATA3, Gata1, Gata2, Gata4, Gata6, TRPS1
166	5.37129	Confirmed	2.29043	0	4.20487	Confirmed	1.85057	1	-0.298308	Rejected	0.282561	Rejected	PR
199	8.68362	Confirmed	9.72029	100	4.18051	Confirmed	4.1248	43	0.564013	Rejected	-0.116423	Rejected	Six1, Six4
35	6.04261	Confirmed	5.99851	88	4.08717	Confirmed	2.00994	6	1.62252	Rejected	0.296506	Rejected	Cux2, HNF6, Hnf6b
195	1.91713	Rejected	2.53658	15	3.98716	Confirmed	4.99984	58	-0.176962	Rejected	-0.28203	Rejected	SPDEF
266	3.17228	Tentative	2.83287	14	3.96462	Confirmed	1.09032	1	0.720161	Rejected	0.837391	Rejected	bHLHE41
241	3.63024	Confirmed	0.713119	0	3.92808	Confirmed	0.830718	1	-0.850083	Rejected	-1.06359	Rejected	ZNF136
123	3.54345	Confirmed	1.40595	1	3.84951	Confirmed	0.334726	0	1.10061	Rejected	-0.706264	Rejected	Max, cMyc, nMyc
137	2.51766	Tentative	0.684465	0	3.75643	Confirmed	0.218083	0	-1.18993	Rejected	0.848302	Rejected	NFkBp65
75	1.52716	Rejected	-0.373436	0	3.69256	Confirmed	2.42402	15	0.312573	Rejected	1.89624	Rejected	GATA3_DR8
264	6.41547	Confirmed	6.71453	94	3.68576	Tentative	0.627843	0	0.605329	Rejected	0.255609	Rejected	Zic
130	4.7298	Confirmed	11.1819	100	3.67755	Confirmed	10.2021	100	-0.0530638	Rejected	-0.838833	Rejected	NF1halfsite
251	5.45887	Confirmed	7.57313	99	3.58301	Tentative	0.9181	0	10.6704	Confirmed	0.152469	Rejected	ZNF416
14	3.33135	Tentative	1.49798	4	3.55601	Tentative	1.96275	6	-0.604343	Rejected	-0.51918	Rejected	Bach1, NFE2, Nrf2
228	3.88072	Confirmed	2.17337	3	3.55542	Confirmed	0.897361	0	1.86435	Rejected	0.504643	Rejected	Usf2
164	-2.40265	Rejected	3.30508	25	3.52689	Tentative	0.996225	0	-0.265331	Rejected	0.54164	Rejected	PRDM14
69	1.96933	Rejected	0.524871	0	3.51211	Tentative	4.45772	56	-0.351831	Rejected	0.249203	Rejected	FoxD3
102	3.06802	Tentative	1.12951	2	3.4626	Tentative	2.00584	5	-0.637178	Rejected	-0.314003	Rejected	Hoxc9
175	4.20279	Confirmed	1.411	1	3.45762	Tentative	3.47732	26	0.758186	Rejected	-0.306304	Rejected	Pdx1
134	2.31502	Rejected	0.623622	0	3.45688	Confirmed	1.74768	4	-0.119145	Rejected	1.17212	Rejected	NFE2L2
205	2.74042	Tentative	3.70623	40	3.30484	Tentative	2.79479	22	-0.486815	Rejected	-0.702171	Rejected	Sp1
147	2.86324	Tentative	0.540946	1	3.22229	Tentative	0.0982246	0	-0.598001	Rejected	-0.0199232	Rejected	OCT4SOX2TCFNANOG
62	1.57998	Rejected	0.323212	0	3.18063	Tentative	1.56773	5	-0.427432	Rejected	0.089942	Rejected	Ets1distal
124	4.60378	Confirmed	3.97677	38	3.1083	Tentative	0.870474	0	7.65865	Tentative	10.2675	Confirmed	Maz
192	1.97321	Rejected	3.9283	38	3.10557	Tentative	1.62285	1	1.42222	Rejected	-0.0153953	Rejected	Rfx6
144	3.26891	Tentative	1.35784	2	3.04268	Tentative	0.31073	0	0.570538	Rejected	-0.0109139	Rejected	Npas4
70	1.30604	Rejected	1.6133	5	2.88756	Tentative	0.328208	0	0.560642	Rejected	0.510928	Rejected	Foxh1
158	5.97044	Confirmed	1.3725	1	2.88621	Tentative	0.382844	0	1.23113	Rejected	-0.00963799	Rejected	PBX2
4	4.3981	Confirmed	2.90636	15	2.87118	Tentative	1.14795	0	0.499936	Rejected	-0.312768	Rejected	ARE, GRE
82	1.96015	Rejected	3.42355	29	2.8327	Tentative	0.434656	0	1.37341	Rejected	1.19727	Rejected	GLI3, Gli2
265	3.80775	Confirmed	5.09023	72	2.79103	Tentative	1.59499	0	0.674856	Rejected	1.04079	Rejected	Znf263
208	3.76008	Confirmed	0.434881	0	2.75452	Tentative	0.765219	0	0.541306	Rejected	-0.634776	Rejected	SpiB
119	3.77265	Confirmed	6.66802	92	2.74576	Tentative	4.2721	43	-0.39597	Rejected	-0.258472	Rejected	MafA
110	2.68122	Tentative	-0.0614569	0	2.68197	Tentative	0.756719	0	0.002929	Rejected	1.36265	Rejected	JunD
209	2.36352	Tentative	0.844263	0	2.59192	Tentative	0.642916	1	1.23238	Rejected	0.82939	Rejected	Srebp1a, Srebp2
15	5.68044	Confirmed	5.88139	80	2.49985	Tentative	4.7664	56	-0.0774886	Rejected	-0.46477	Rejected	Bach2
179	2.96413	Tentative	2.57247	18	2.4839	Rejected	2.2467	8	-0.872295	Rejected	0.307835	Rejected	Pit1+1bp
261	2.14345	Rejected	2.8973	23	2.48138	Tentative	3.69239	37	-0.498652	Rejected	-0.154386	Rejected	Zfp57
31	3.04089	Tentative	0.768048	0	2.43706	Tentative	0.302478	0	0.361657	Rejected	-0.951925	Rejected	CRE
91	2.71556	Tentative	1.01782	0	2.40416	Tentative	1.5365	0	0.867913	Rejected	-0.3834	Rejected	HLF, NFIL3
89	2.11714	Rejected	1.29079	1	2.26617	Rejected	1.50943	3	0.181428	Rejected	0.033914	Rejected	HIF1b
17	3.3003	Tentative	0.0552128	0	2.22385	Rejected	-0.415823	0	-1.00269	Rejected	1.88429	Rejected	Barx1
170	1.1665	Rejected	1.08077	5	2.18707	Rejected	0.283178	1	0.2002	Rejected	-0.941362	Rejected	Pax7
248	-0.974616	Rejected	0.627342	0	2.16816	Rejected	1.2669	0	-0.311247	Rejected	-0.604828	Rejected	ZNF341
257	2.33825	Rejected	1.45986	5	2.0929	Rejected	4.83442	55	0.200559	Rejected	0.0818559	Rejected	ZNF675
100	0.335394	Rejected	1.29149	0	2.06468	Rejected	0.712171	0	0.598046	Rejected	-0.111577	Rejected	Hoxa10
148	2.70107	Tentative	0.149615	0	2.03608	Rejected	1.98428	15	0.842566	Rejected	-0.741145	Rejected	OCTOCT
233	1.46871	Rejected	0.570516	0	2.00981	Rejected	0.130353	0	0.565374	Rejected	0.286473	Rejected	ZBTB18
2	5.21737	Confirmed	7.13971	95	1.99246	Rejected	5.37244	70	0.0897679	Rejected	-0.208126	Rejected	AP1, Atf3, BATF, Fosl2, Fra1, Fra2, JunB, JunAP1
177	1.79879	Rejected	0.0709991	0	1.98864	Rejected	0.452095	0	-0.779471	Rejected	-0.781351	Rejected	Phox2b
76	0.983644	Rejected	2.22096	11	1.98792	Rejected	6.34202	73	0.414915	Rejected	-1.03767	Rejected	GATA_IR3
56	-0.137129	Rejected	1.0235	0	1.98352	Rejected	0.143182	0	0.223723	Rejected	-0.600601	Rejected	ETSRUNX
21	2.7927	Tentative	1.7203	4	1.98204	Rejected	1.48255	2	-0.46952	Rejected	-0.107681	Rejected	Brn1, Oct6
173	7.11322	Confirmed	3.01842	18	1.97525	Rejected	1.20006	0	-0.593292	Rejected	0.230916	Rejected	Pax8
222	3.90327	Confirmed	0.672216	0	1.97368	Rejected	0.24715	0	-0.748642	Rejected	-0.464839	Rejected	Tcf7
167	0.100947	Rejected	2.34041	3	1.83588	Rejected	0.983085	0	1.17802	Rejected	0.591026	Rejected	PSE
87	2.99987	Tentative	1.64619	0	1.8176	Rejected	2.47766	18	1.46708	Rejected	-0.828531	Rejected	HIF2a
237	3.82928	Confirmed	-0.011775	1	1.76052	Rejected	-0.160059	0	-0.657729	Rejected	-0.0315807	Rejected	ZKSCAN1
43	0.90033	Rejected	3.45884	26	1.75812	Rejected	0.909506	1	1.60131	Rejected	0.0993041	Rejected	E2F3, E2F6
244	0.45102	Rejected	1.10985	0	1.74328	Rejected	1.84104	3	0.0417025	Rejected	1.22677	Rejected	ZNF189
200	6.87571	Confirmed	7.95789	98	1.71839	Rejected	1.64177	0	-0.356504	Rejected	0.493684	Rejected	Six2
263	3.04184	Tentative	1.88756	8	1.64865	Rejected	1.16247	1	1.06994	Rejected	0.199974	Rejected	Zfp809
88	1.56673	Rejected	0.328517	0	1.62289	Rejected	0.212522	0	1.43239	Rejected	-0.102358	Rejected	HIF1a
111	0.627405	Rejected	1.36483	0	1.58768	Rejected	1.28826	0	0.426097	Rejected	1.37776	Rejected	KLF10
185	1.46186	Rejected	0.0911512	0	1.52623	Rejected	0.671452	0	-0.466609	Rejected	-0.525476	Rejected	RFX, Rfx2
214	-0.146938	Rejected	-0.00485742	0	1.47905	Rejected	0.601914	0	-0.0983796	Rejected	-0.447571	Rejected	TFE3
150	2.54499	Tentative	1.37512	0	1.46983	Rejected	1.37346	3	0.248682	Rejected	-0.0633106	Rejected	OCTOCTshort
47	1.05392	Rejected	0.127461	0	1.46772	Rejected	0.948697	2	5.88658	Tentative	-0.793446	Rejected	EBF
113	5.82197	Confirmed	1.4452	2	1.46392	Rejected	-0.265445	0	0.448409	Rejected	4.27818	Rejected	Klf9
28	1.37773	Rejected	4.33902	48	1.45466	Rejected	0.193798	0	1.78129	Rejected	-0.221952	Rejected	CHR
27	1.75316	Rejected	0.0220464	0	1.44257	Rejected	-0.62407	0	-0.7393	Rejected	0.373784	Rejected	CEBPCEBP
34	4.16867	Confirmed	3.28921	25	1.43043	Rejected	2.98852	22	-0.558365	Rejected	0.594872	Rejected	CUX1
42	1.43332	Rejected	2.73323	21	1.42573	Rejected	0.185351	0	7.00761	Tentative	0.141949	Rejected	E2F1, E2F4, E2F7
104	2.23299	Rejected	0.9594	0	1.3838	Rejected	0.289545	0	0.0942913	Rejected	-0.154283	Rejected	IRF1, IRF2, ISRE
13	2.01137	Rejected	3.94842	44	1.38376	Rejected	1.15475	3	0.546428	Rejected	-0.506865	Rejected	BORIS, CTCF
250	1.57875	Rejected	3.62189	37	1.3607	Rejected	0.806955	0	2.43557	Rejected	0.425826	Rejected	ZNF415
151	1.39353	Rejected	2.89475	25	1.35371	Rejected	0.415367	0	-0.870613	Rejected	0.357666	Rejected	Oct2, Oct4, Oct11
252	2.91898	Tentative	1.34614	1	1.31475	Rejected	1.09128	1	-0.839712	Rejected	1.80866	Rejected	ZNF467
253	-0.684704	Rejected	0.4329	0	1.28115	Rejected	0.855346	2	0.305443	Rejected	1.17412	Rejected	ZNF519
94	0.794832	Rejected	0.419445	0	1.2724	Rejected	0.620775	0	-1.00964	Rejected	0.499567	Rejected	HOXA1, HOXA2
10	2.13466	Rejected	-0.105887	0	1.22006	Rejected	-0.0235216	0	-0.484049	Rejected	1.13695	Rejected	Atf4, Chop
107	1.32998	Rejected	0.766041	0	1.17172	Rejected	0.584892	0	1.37349	Rejected	-0.585823	Rejected	IRF8, PU.1IRF8
194	0.438329	Rejected	2.20284	12	1.16212	Rejected	1.52428	5	0.685192	Rejected	0.303472	Rejected	SCRT1
161	3.17114	Tentative	0.897599	0	1.15446	Rejected	0.12931	0	3.0694	Rejected	-0.771295	Rejected	PRDM1
242	1.19409	Rejected	1.43444	1	1.14325	Rejected	0.695476	0	0.774402	Rejected	-0.926858	Rejected	ZNF143STAF
211	1.30708	Rejected	1.50063	0	1.13532	Rejected	1.18541	0	1.48182	Rejected	-0.304904	Rejected	TATABox
139	4.3451	Confirmed	0.100415	0	1.11911	Rejected	-0.582248	1	-0.351662	Rejected	0.166995	Rejected	NRF1
187	0.820248	Rejected	0.989237	0	1.09692	Rejected	1.04182	0	2.14712	Rejected	-0.40936	Rejected	RUNX1, RUNX2, RUNX, RUNXAML
268	1.27122	Rejected	0.172038	0	1.09307	Rejected	0.398337	0	0.0612127	Rejected	0.175406	Rejected	p53, p73
85	1.69816	Rejected	0.376862	0	1.07825	Rejected	-0.383274	0	0.38516	Rejected	-0.0597976	Rejected	Gfi1b
121	1.27095	Rejected	-0.181408	0	1.07556	Rejected	-0.258284	0	9.65292	Confirmed	0.39922	Rejected	MafF
114	3.39586	Tentative	1.30096	3	1.04634	Rejected	1.85397	7	-0.291797	Rejected	3.61818	Rejected	LEF1, Tcf3
98	0.486628	Rejected	-0.113732	0	0.99164	Rejected	-0.346899	0	-0.881194	Rejected	6.35511	Tentative	Hnf1
101	2.41144	Tentative	0.870533	0	0.989323	Rejected	0.0557811	0	-0.892564	Rejected	-0.711525	Rejected	Hoxb4
132	1.58434	Rejected	0.914284	0	0.975498	Rejected	0.714732	0	-0.295596	Rejected	0.09908	Rejected	NFAT
140	2.43114	Tentative	-0.110455	0	0.966619	Rejected	-0.51651	0	-0.2343	Rejected	-0.13458	Rejected	NRF
183	-1.21951	Rejected	0.0870322	0	0.958014	Rejected	0.705575	0	6.32588	Tentative	0.422573	Rejected	RBPJEbox
202	4.68124	Confirmed	3.87422	35	0.945155	Rejected	1.33791	0	2.58438	Rejected	0.540043	Rejected	Sox2, Sox3, Sox4, Sox6, Sox10, Sox15, Sox17
59	5.66652	Confirmed	5.46124	75	0.933787	Rejected	0.0418336	0	0.883447	Rejected	7.87821	Confirmed	Egr2
198	1.69125	Rejected	0.393703	0	0.90912	Rejected	0.0893282	0	-0.771296	Rejected	-0.396612	Rejected	STAT6
165	1.17301	Rejected	1.16319	0	0.877665	Rejected	1.0389	0	5.30109	Tentative	-0.328204	Rejected	PRDM15
212	1.90498	Rejected	0.0727792	0	0.855853	Rejected	-0.223146	0	0.216672	Rejected	-0.486549	Rejected	TCFL2
156	4.75568	Confirmed	2.47763	18	0.837462	Rejected	0.458386	3	0.339541	Rejected	-0.384865	Rejected	PAX6
154	5.62764	Confirmed	7.4151	94	0.799672	Rejected	0.414567	0	0.676972	Rejected	0.10936	Rejected	PAX5
246	0.354276	Rejected	0.724616	2	0.797767	Rejected	-0.0585157	0	-0.882106	Rejected	-0.946517	Rejected	ZNF317
204	1.36032	Rejected	1.84411	2	0.770877	Rejected	0.537197	0	-0.153136	Rejected	-0.776945	Rejected	Sox9
169	0.206766	Rejected	1.52922	1	0.765409	Rejected	0.725408	0	-0.0650008	Rejected	0.226954	Rejected	PU.1IRF
136	0.376493	Rejected	0.0659816	0	0.743805	Rejected	-0.322284	0	0.268031	Rejected	0.170558	Rejected	NFkBp50_p52
262	1.83103	Rejected	0.827958	2	0.742283	Rejected	1.02516	1	1.26898	Rejected	1.28349	Rejected	Zfp281
92	1.67005	Rejected	0.194271	0	0.720975	Rejected	-0.748039	0	0.835041	Rejected	-0.579383	Rejected	HNF1b
22	0.736623	Rejected	0.36241	0	0.617692	Rejected	0.0408191	0	0.696798	Rejected	-0.632505	Rejected	Brn2
191	0.245393	Rejected	-0.361407	0	0.606365	Rejected	0.125147	0	-0.195991	Rejected	-0.388482	Rejected	Rfx5
210	0.63209	Rejected	-0.00633974	0	0.576614	Rejected	-0.0118944	0	0	Rejected	0	Rejected	T1ISRE
256	0.184083	Rejected	0.0370343	0	0.542396	Rejected	0.626579	4	-0.677621	Rejected	-1.45525	Rejected	ZNF669
196	1.37754	Rejected	0.490198	0	0.531809	Rejected	0.481471	0	1.80849	Rejected	0.478399	Rejected	STAT1, STAT5
97	-0.192777	Rejected	0.867826	1	0.493715	Rejected	1.3423	2	-0.791062	Rejected	-0.811898	Rejected	Hand2
20	-0.64648	Rejected	0.100182	0	0.478316	Rejected	0.485413	0	0.521632	Rejected	0.0825749	Rejected	Brachyury
267	2.62838	Tentative	0.305032	1	0.476005	Rejected	-0.0791125	0	2.1454	Rejected	-0.265328	Rejected	bZIPIRF
152	3.3041	Tentative	-0.414233	0	0.447239	Rejected	-0.198392	0	-0.480034	Rejected	-0.877657	Rejected	Oct4Sox17
133	0.356189	Rejected	-0.496283	0	0.427851	Rejected	0.0394361	0	-0.877752	Rejected	-0.992463	Rejected	NFATAP1
188	0.250298	Rejected	0.999955	0	0.393057	Rejected	0.949431	0	0.191421	Rejected	0.233384	Rejected	Rbpj1
23	1.66292	Rejected	0.0668769	0	0.380199	Rejected	0.510996	0	0.922377	Rejected	0.0923488	Rejected	CArG
7	0.26086	Rejected	2.5455	16	0.370406	Rejected	2.17255	8	0.592067	Rejected	0.8491	Rejected	ArntAhr
221	1.72443	Rejected	2.06217	13	0.351317	Rejected	1.33258	3	1.65228	Rejected	1.06839	Rejected	Tbx20
181	0.436701	Rejected	-0.40661	0	0.347505	Rejected	-0.239581	0	1.01361	Rejected	-0.0965453	Rejected	Pitx1Ebox
258	0.0360197	Rejected	0.219541	0	0.339271	Rejected	0.377982	0	-0.243087	Rejected	-0.104006	Rejected	ZNF768
190	0.433414	Rejected	0.49774	0	0.302304	Rejected	0.348189	0	0.176036	Rejected	-0.407378	Rejected	Rfx1, Xbox
40	1.7794	Rejected	-0.250128	0	0.297492	Rejected	-0.0199343	0	-0.158035	Rejected	-0.879179	Rejected	Duxbl
25	1.77889	Rejected	0.679432	0	0.285756	Rejected	1.92255	8	-0.0516532	Rejected	-0.175025	Rejected	CEBP
108	0.704066	Rejected	0.0895064	0	0.270049	Rejected	-0.410796	0	1.70372	Rejected	-0.833633	Rejected	IRFBATF
128	1.00108	Rejected	0.298552	0	0.245075	Rejected	0.0848043	0	-0.21223	Rejected	0.511246	Rejected	Mouse_Recombination_Hotspot
90	-0.943814	Rejected	-0.334276	0	0.214335	Rejected	-0.44624	0	-1.0775	Rejected	-0.0360706	Rejected	HINFP
224	1.3824	Rejected	1.65609	7	0.212115	Rejected	0.00321589	0	-0.168675	Rejected	-1.09525	Rejected	Twist
197	0.699898	Rejected	0.64675	0	0.202711	Rejected	0.944879	0	0.525628	Rejected	0.0449069	Rejected	STAT4, Stat3, Stat3+il21
247	-0.629915	Rejected	1.3849	4	0.190482	Rejected	-0.119237	0	-0.489744	Rejected	-1.19398	Rejected	ZNF322
174	0.0834941	Rejected	-0.154181	0	0.182494	Rejected	-0.174828	0	0.182244	Rejected	0.0677116	Rejected	Pbx3, Pknox1
71	3.98222	Confirmed	4.17349	48	0.174588	Rejected	9.19548	100	-0.154198	Rejected	0.00376533	Rejected	Foxo1
232	1.01778	Rejected	2.18513	11	0.10864	Rejected	-0.0295194	0	0.206425	Rejected	0.536138	Rejected	ZBTB12
38	0.200054	Rejected	-0.355131	0	0.0996233	Rejected	-0.3297	0	-1.18503	Rejected	-0.73276	Rejected	DUX4
79	0	Rejected	0.0134386	0	0.0667334	Rejected	0.00732347	0	0	Rejected	0	Rejected	GFX
105	1.33368	Rejected	0.96831	2	0.0341363	Rejected	-0.123806	0	1.00861	Rejected	0.200528	Rejected	IRF3
37	1.68279	Rejected	0.174562	0	0.0184918	Rejected	-0.00778216	0	-0.119172	Rejected	-0.678	Rejected	DMRT1, DMRT6
184	0	Rejected	0.00642504	0	0	Rejected	0.00362333	0	0	Rejected	0	Rejected	RESTNRSF
254	0	Rejected	0.00508723	0	0	Rejected	0.010452	0	0	Rejected	0	Rejected	ZNF528
26	0.63747	Rejected	0.219681	0	-0.00215067	Rejected	0.208336	0	1.73255	Rejected	1.52857	Rejected	CEBPAP1
58	2.10966	Rejected	3.44514	29	-0.0247572	Rejected	0.8068	1	0.537355	Rejected	8.25104	Confirmed	Egr1
80	-0.176216	Rejected	0.00212878	0	-0.0628361	Rejected	0.195955	0	-0.0396534	Rejected	-0.184468	Rejected	GFY
155	0.871354	Rejected	0.975742	1	-0.0864993	Rejected	0.698691	1	-0.119615	Rejected	-0.666183	Rejected	PAX5_condensed
162	0.935284	Rejected	0.623704	0	-0.103284	Rejected	-0.198339	0	-0.819023	Rejected	-1.0036	Rejected	PRDM9
96	0.877239	Rejected	0.294949	0	-0.1063	Rejected	0.342146	0	-0.279621	Rejected	-0.719226	Rejected	HRE
135	0.987069	Rejected	1.56202	0	-0.122224	Rejected	0.643718	0	-0.834656	Rejected	-0.0803764	Rejected	NFY
223	-0.428455	Rejected	1.43672	7	-0.149758	Rejected	3.33445	26	0.72357	Rejected	-0.377521	Rejected	Tcfcp2l1
171	0.0923619	Rejected	-0.234198	0	-0.152114	Rejected	-0.357763	0	-0.447976	Rejected	-1.01737	Rejected	Pax7_longest
118	0.194011	Rejected	-0.404987	0	-0.156667	Rejected	0.651308	0	10.3723	Confirmed	0.321884	Rejected	MYNN
106	-0.176681	Rejected	0.649245	0	-0.197458	Rejected	-0.0951092	0	-0.247362	Rejected	-0.365957	Rejected	IRF4
238	0.178669	Rejected	0.323027	0	-0.235661	Rejected	0.201603	0	-0.923277	Rejected	-0.866868	Rejected	ZNF7
243	0.745985	Rejected	0.584612	1	-0.23633	Rejected	-0.195481	0	-0.551038	Rejected	1.16849	Rejected	ZNF165
138	-1.39589	Rejected	-0.0413115	0	-0.263588	Rejected	0.628115	0	-0.133284	Rejected	-0.103226	Rejected	NFkBp65Rel
259	0.78255	Rejected	-0.0745144	0	-0.26919	Rejected	0.162434	0	0.313285	Rejected	-0.759209	Rejected	ZSCAN22
33	1.79291	Rejected	-0.0647549	0	-0.301312	Rejected	-0.0756547	0	0.0667334	Rejected	0	Rejected	CTCFSatelliteElement
239	-0.0667334	Rejected	0.108474	0	-0.322403	Rejected	-0.116623	0	0	Rejected	0	Rejected	ZNF16
163	-0.599704	Rejected	0.28052	0	-0.361914	Rejected	0.174064	0	-0.477354	Rejected	1.61771	Rejected	PRDM10
18	0.160656	Rejected	1.7655	0	-0.367866	Rejected	1.13488	0	0.780246	Rejected	0.0866132	Rejected	Bcl6
255	1.17319	Rejected	0.929294	2	-0.376371	Rejected	0.928756	1	-0.68932	Rejected	-0.704592	Rejected	ZNF652
149	-0.429332	Rejected	-0.217603	0	-0.437169	Rejected	0.413416	0	-0.651025	Rejected	0	Rejected	OCTOCT_IR1
157	-1.74729	Rejected	0.321765	0	-0.492514	Rejected	-0.0599735	0	-0.141513	Rejected	-0.699603	Rejected	PBX1
234	0	Rejected	0.0572241	0	-0.541176	Rejected	-0.0461067	0	0	Rejected	0	Rejected	ZBTB33
44	1.16549	Rejected	-0.120161	0	-0.730499	Rejected	-0.0309385	0	-0.248128	Rejected	0	Rejected	E2F
245	-0.583394	Rejected	0.174443	0	-0.763709	Rejected	0.278999	0	0.271954	Rejected	-0.436316	Rejected	ZNF264
203	2.45195	Rejected	1.12788	2	-0.793987	Rejected	-0.0663141	0	1.00081	Rejected	-0.0211415	Rejected	Sox7
65	1.24563	Rejected	0.654913	1	-0.801601	Rejected	-0.749914	0	-0.807588	Rejected	-1.00496	Rejected	FOXA1AR
153	1.59991	Rejected	0.192459	0	-0.867643	Rejected	0.901491	4	2.10012	Rejected	-1.3259	Rejected	PAX3FKHRfusion
48	-0.0465597	Rejected	0.112127	0	-0.942786	Rejected	0.221409	0	0.286806	Rejected	1.04049	Rejected	EBNA1
172	-1.16641	Rejected	-0.224192	0	-0.968456	Rejected	0.0562234	0	0.133467	Rejected	0	Rejected	Pax7_long
229	-1.7098	Rejected	-0.0596577	0	-0.982977	Rejected	0.727102	1	1.30184	Rejected	0.77238	Rejected	VDR
78	-0.725085	Rejected	-0.251334	0	-1.04968	Rejected	-0.481859	0	-0.58798	Rejected	0.115676	Rejected	GATASCL
159	1.26145	Rejected	-0.0368324	0	-1.07377	Rejected	0.645715	0	0.770657	Rejected	-0.6995	Rejected	PGR
55	-0.242668	Rejected	0.940979	1	-1.10824	Rejected	-0.293412	0	-0.607047	Rejected	-0.928808	Rejected	ETSEbox
81	0.596177	Rejected	0.466479	0	-1.1247	Rejected	-0.130893	0	-0.511398	Rejected	-0.266934	Rejected	GFYStaf, Ronin
230	1.70086	Rejected	3.34423	29	-1.25207	Rejected	0.0609592	0	0.879891	Rejected	1.75839	Rejected	WT1
249	0	Rejected	0.203254	0	-1.38375	Rejected	-0.141732	0	0	Rejected	0.330899	Rejected	ZNF382
240	0.0054486	Rejected	-0.0907345	0	-1.47473	Rejected	-0.0661461	0	-0.372421	Rejected	-0.268861	Rejected	ZNF41
235	0	Rejected	0.0139657	0	-1.78416	Rejected	-0.0302052	0	0	Rejected	0	Rejected	ZFP3
231	-2.0767	Rejected	-0.439384	0	-1.89315	Rejected	-0.224607	0	-0.650005	Rejected	-0.185742	Rejected	YY1
39	-1.40016	Rejected	-0.103844	0	-2.02325	Rejected	-0.0498376	0	0	Rejected	-0.132386	Rejected	DUX
