## Supplementary Table 4 for "Identification of genomic features that uniquely impact estrogen receptor alpha binding and its effects on gene expression in endometrial cancer"

### Sheet: Table 4 Alternate Expression 
Supplemental Table 4: Alternate Boruta results for predicting regulatory EREs
Factor	Ishikawa All Bound EREs Expression Score	Ishikawa All Bound EREs Expression Decision	Ishikawa Promoter Distal EREs Expression Score	Ishikawa Promoter Distal EREs Expression Decision	Ishikawa Up-Regulatory EREs Expression Score	Ishikawa Up-Regulatory EREs Expression Decision	Ishikawa Down-Regulatory Expression Score	Ishikawa Down-Regulatory Expression Decision	T-47D All Bound EREs Expression Score	T-47D All Bound EREs Expression Decision	T-47D Promoter Distal EREs Expression Score	T-47D Promoter Distal EREs Expression Decision	T-47D Up-Regulatory EREs Expression Score	T-47D Up-Regulatory EREs Expression Decision	T-47D Down-Regulatory Expression Score	T-47D Down-Regulatory Expression Decision
ATAC-seq	1.82473	Rejected	1.15091	Rejected	4.09802	Confirmed	7.70788	Confirmed	0.903126	Rejected	1.39456	Rejected	5.28769	Confirmed	6.64582	Confirmed
BRD4									4.2162	Confirmed	4.02976	Confirmed	7.31189	Confirmed	13.7652	Confirmed
CTCF	0.504705	Rejected	0.450708	Rejected	1.43191	Rejected	4.59038	Confirmed	-0.244048	Rejected	0.389746	Rejected	0.667457	Rejected	2.25261	Tentative
DNase-seq	6.71366	Confirmed	6.66007	Confirmed	11.289	Confirmed	12.2496	Confirmed	18.2005	Confirmed	17.4754	Confirmed	19.8488	Confirmed	10.3163	Confirmed
ETV4	6.46046	Confirmed	5.89538	Confirmed	7.5056	Confirmed	7.83028	Confirmed
FOXA1	2.78819	Tentative	2.85809	Tentative	1.98685	Tentative	0.99833	Rejected	3.56099	Confirmed	4.19025	Confirmed	6.40905	Confirmed	10.5593	Confirmed
GATA3									8.31766	Confirmed	8.33613	Confirmed	8.34735	Confirmed	11.9685	Confirmed
GR	6.03299	Confirmed	5.95605	Confirmed	5.80988	Confirmed	7.32111	Confirmed
H3K27ac 1hr	2.95102	Confirmed	2.51917	Tentative	5.39281	Confirmed	3.57825	Confirmed
H3K27ac 8hr	10.1065	Confirmed	9.32467	Confirmed	11.5808	Confirmed	9.61437	Confirmed	12.3161	Confirmed	8.48705	Confirmed	13.0547	Confirmed	14.5106	Confirmed
H3K27me3									10.7052	Confirmed	9.94444	Confirmed	11.9065	Confirmed	8.40933	Confirmed
H3K4me1	4.37929	Confirmed	3.94511	Confirmed	5.89076	Confirmed	4.88521	Confirmed	5.16875	Confirmed	5.69745	Confirmed	8.21919	Confirmed	7.08071	Confirmed
H3K4me3	11.9016	Confirmed	9.60893	Confirmed	11.3278	Confirmed	8.98526	Confirmed	9.28801	Confirmed	6.63089	Confirmed	10.698	Confirmed	9.91834	Confirmed
JUN	6.98974	Confirmed	6.62195	Confirmed	7.42822	Confirmed	10.7559	Confirmed	19.3396	Confirmed	17.3402	Confirmed	19.2772	Confirmed	12.9656	Confirmed
LSD1	3.71107	Confirmed	3.43239	Confirmed	5.29965	Confirmed	4.88611	Confirmed	0.388608	Rejected	0.248004	Rejected	1.90103	Rejected	1.3838	Rejected
MAX	2.5655	Tentative	1.80184	Rejected	6.64875	Confirmed	6.83307	Confirmed	6.95353	Confirmed	6.82055	Confirmed	8.5892	Confirmed	7.61577	Confirmed
MYC	2.21992	Rejected	1.32792	Rejected	0.392559	Rejected	1.29426	Rejected
Non-Target Gene Loops	3.98498	Confirmed	2.38031	Tentative	5.54937	Confirmed	4.6903	Confirmed	11.7678	Confirmed	8.3263	Confirmed	13.8429	Confirmed	13.3712	Confirmed
P300									3.50789	Confirmed	3.46503	Confirmed	6.89514	Confirmed	8.80597	Confirmed
PRO-seq	19.5707	Confirmed	17.0103	Confirmed	12.2671	Confirmed	14.3865	Confirmed	28.4528	Confirmed	24.5725	Confirmed	33.4591	Confirmed	17.8701	Confirmed
RARA	0.53367	Rejected	-0.0979967	Rejected	0.270868	Rejected	0.0608656	Rejected	3.52884	Confirmed	3.67436	Confirmed	4.31618	Confirmed	6.64932	Confirmed
Rel Affinity	1.18619	Rejected	1.0327	Rejected	3.55288	Confirmed	1.77002	Rejected	1.00277	Rejected	0.232097	Rejected	1.45631	Rejected	0.88447	Rejected
RNAPII	15.454	Confirmed	13.9624	Confirmed	13.0375	Confirmed	18.5086	Confirmed	12.5525	Confirmed	10.0441	Confirmed	10.3263	Confirmed	11.6963	Confirmed
SIN3A	12.7297	Confirmed	10.2535	Confirmed	15.5404	Confirmed	5.49693	Confirmed	-0.205887	Rejected	0.360888	Rejected	0.823433	Rejected	1.73433	Rejected
SOX17	1.18685	Rejected	1.35313	Rejected	0.0299953	Rejected	1.95592	Rejected
TAF1	11.0057	Confirmed	8.97338	Confirmed	9.49194	Confirmed	13.9639	Confirmed	2.28194	Tentative	1.96979	Tentative	1.818	Rejected	7.22605	Confirmed
Target Gene 3D Loop	80.0654	Confirmed	75.9258	Confirmed	62.482	Confirmed	42.9904	Confirmed	47.6407	Confirmed	39.8126	Confirmed	46.0177	Confirmed	29.2646	Confirmed
